# Understanding Thioamitide Biosynthesis Using Pathway Engineering and Untargeted Metabolomics

**DOI:** 10.1101/2020.12.17.423248

**Authors:** Tom H. Eyles, Natalia M. Vior, Rodney Lacret, Andrew W. Truman

**Affiliations:** Department of Molecular Microbiology, John Innes Centre, Norwich Research Part, Norwich, NR4 7UH, UK

## Abstract

Thiostreptamide S4 is a thioamitide, a family of promising antitumour ribosomally synthesised and post-translationally modified peptides (RiPPs). The thioamitides are one of the most structurally complex RiPP families, yet very few thioamitide biosynthetic steps have been elucidated, even though the gene clusters of multiple thioamitides have been identified. We hypothesised that engineering the thiostreptamide S4 gene cluster in a heterologous host could provide insights into its biosynthesis when coupled with untargeted metabolomics and targeted mutations of the precursor peptide. Modified gene clusters were constructed, and in-depth metabolomics enabled a detailed understanding of the biosynthetic pathway, including the identification of an effector-like protein critical for amino acid dehydration. We use this biosynthetic understanding to bioinformatically identify new widespread families of RiPP biosynthetic gene clusters, paving the way for future RiPP discovery and engineering.
