## Supplementary Dataset 4 for "Understanding Thioamitide Biosynthesis Using Pathway Engineering and Untargeted Metabolomics"

### Sheet: Sheet1
Supplementary Dataset 4 - co-occurrence data
Pfam domains that are encoded near query HopA1 proteins
KEY
	Pfam domain present
	Domain identified by manual analysis
	Pfam domain not present
	HopA1	Phosphotransferase		Peptidylprolyl isomerase	LANC_like	Flavin-dependent oxidorreductase / Luciferase-like monooxigenase	Flavoprotein HFCD		Peptidase	Transporter	Methyltransferase	YcaO	TfuA	Glycosyltransferase	Aldo/keto reductase	Thioesterase	AMP-binding enzyme	Enolase C-like	Chorismate binding enzyme	Prenyltransferase
Query	PF17914	PF01636+PF01633+PF02518+PF07730+MANUAL ANNOT		PF00639+PF13616	PF05147	PF00296	PF02441		PF00675+PF05193+PF03412+PF00112+PF00082+PF00326	PF00005+PF00664+PF13304+PR12698+PF07690	PF13649+PF08241+PF00891+PF13847+PF13489+PF06325+PF02390	PF02624	PF07812	PF00534+PF00535+PF00982+PF13692+PF04101	PF00248	PF03061+PF13279	PF00501	PF13378	PF00425	PF01040
WP_145064356.1	1	1		0	1	0	0		0	0	1	0	0	0	0	0	0	0	0	0
TCN71580.1	1	1		0	0	1	0		0	0	0	0	0	1	0	0	0	0	0	0
WP_133890759.1	1	1		0	0	1	1		1	1	0	0	0	0	0	0	0	0	0	0
WP_136238412.1	1	-2		0	0	1	1		0	1	1	0	0	0	0	0	0	0	0	0
WP_097216730.1	1	1		0	0	0	1		1	1	1	0	0	0	0	0	1	0	0	0
WP_124271963.1	1	-2		0	0	1	1		1	1	1	0	0	0	0	0	0	0	0	0
WP_164496180.1	1	1		0	0	1	1		1	1	0	0	0	0	0	0	0	0	0	0
WP_109497443.1	1	0		0	0	1	1		0	1	1	0	0	0	0	0	0	0	0	0
WP_135072443.1	1	1		0	0	0	1		1	1	1	0	0	0	0	0	0	0	0	0
WP_121024930.1	1	1		0	0	1	1		1	0	0	0	0	0	0	0	0	0	0	0
WP_040022866.1	1	1		0	0	1	1		1	1	0	0	0	0	0	0	0	0	0	0
WP_086760950.1	1	1		1	0	0	0		0	0	0	0	0	0	1	0	0	0	0	0
BBC15200.1	1	1		0	0	0	1		1	0	1	1	1	0	0	0	0	0	0	0
WP_051746348.1	1	1		0	0	0	0		0	0	0	1	0	0	0	0	0	0	0	0
WP_109003510.1	1	-2		0	0	0	0		0	1	0	0	0	0	0	0	0	0	0	0
AGP61345.1	1	-2		0	0	1	1		1	0	1	0	0	0	0	0	0	0	0	0
WP_055704502.1	1	1		0	0	1	1		0	1	1	0	0	0	0	0	0	0	0	0
WP_055472496.1	1	-2		0	1	0	0		0	0	0	0	0	0	0	0	0	0	0	0
WP_055421432.1	1	1		0	0	0	1		1	1	1	0	0	0	0	0	0	0	0	0
BAN83919.1	1	1		0	0	0	1		1	0	1	1	1	0	0	0	0	0	0	0
WP_159425899.1	1	-2		0	0	1	1		0	1	1	0	0	0	0	0	0	0	0	0
WP_153321593.1	1	1		0	0	1	1		0	1	1	0	0	0	0	0	0	0	0	0
WP_078077257.1	1	1		0	0	0	1		1	1	1	0	0	0	0	0	0	0	0	0
WP_055725178.1	1	-2		0	0	0	0		0	0	0	0	0	0	0	0	0	0	0	0
WP_130878496.1	1	1		0	0	1	0		0	1	1	0	0	0	0	0	0	0	0	0
WP_159037419.1	1	1		0	0	0	1		1	1	1	1	1	0	0	0	0	0	0	0
WP_171084023.1	1	-2		0	1	0	0		0	0	0	0	0	0	0	0	0	0	0	0
WP_171081415.1	1	0		0	0	0	0		0	0	0	0	0	0	0	0	0	0	0	0
WP_071383933.1	1	1		0	0	1	1		1	1	0	0	0	0	0	0	0	0	0	0
WP_046417231.1	1	1		0	0	0	1		1	0	1	1	1	1	0	0	0	0	0	0
WP_069887141.1	1	0		0	0	0	0		0	0	0	0	0	0	0	0	0	0	0	0
WP_159425396.1	1	1		0	0	0	0		1	1	0	1	0	0	1	0	0	0	0	0
WP_096689510.1	1	1		1	0	0	0		1	1	0	0	0	0	1	0	0	0	0	0
ANS68054.1	1	1		0	0	1	1		1	1	1	0	0	1	0	0	0	0	0	0
WP_049976882.1	1	-2		0	0	1	1		1	1	1	0	0	0	0	0	0	0	0	0
WP_051840628.1	1	1		0	0	0	1		1	1	1	0	0	0	0	0	0	0	0	0
WP_051840194.1	1	1		0	0	1	1		1	1	1	0	0	0	0	0	0	0	0	0
WP_120754718.1	1	-2		0	0	1	1		1	1	1	0	0	0	0	0	0	0	0	0
WP_079189213.1	1	1		0	0	1	1		0	1	1	0	0	0	0	0	0	0	0	0
WP_153461219.1	1	1		0	0	1	1		1	1	0	0	0	0	0	0	0	0	0	0
WP_114054648.1	1	-2		0	0	1	1		1	1	0	0	0	0	0	0	0	0	0	0
ROV70439.1	1	-2		0	0	1	1		1	0	0	0	0	0	0	0	1	0	0	0
WP_107115831.1	1	0		0	0	1	0		1	1	0	0	0	0	0	0	0	0	0	0
WP_096688632.1	1	1		1	0	0	0		1	1	0	0	0	0	1	0	0	0	0	0
WP_060892878.1	1	-2		0	0	0	0		1	1	0	0	0	0	0	0	0	0	0	0
WP_157857956.1	1	-2		0	0	1	1		1	1	1	0	0	0	0	0	0	0	0	0
WP_015659226.1	1	1		0	0	1	1		1	1	0	0	0	0	0	0	0	0	0	0
WP_128433866.1	1	-2		0	0	1	1		0	1	1	0	0	0	0	0	0	0	0	0
WP_052808529.1	1	1		0	0	1	1		1	1	1	0	0	0	0	0	0	0	0	0
WP_044386376.1	1	1		0	0	1	1		1	1	0	0	0	0	0	0	0	0	0	0
WP_059262025.1	1	1		0	0	1	0		0	0	0	0	0	1	0	0	0	0	0	0
WP_003963573.1	1	-2		0	0	1	0		0	0	0	0	0	0	0	0	0	0	0	0
WP_138897977.1	1	1		0	0	0	1		0	1	0	0	0	0	0	0	0	0	0	0
WP_051857755.1	1	1		0	0	1	1		1	1	0	0	0	0	0	0	0	0	0	0
WP_143271158.1	1	1		0	1	0	0		1	0	0	0	0	0	0	0	0	0	0	0
QKI29067.1	1	1		0	0	1	1		1	1	1	0	0	1	0	0	0	0	0	0
WP_016570561.1	1	1		0	0	1	0		1	1	1	0	0	0	0	0	0	0	0	0
WP_055533290.1	1	1		0	0	1	0		0	1	0	0	0	0	0	0	0	0	0	0
WP_051727186.1	1	1		0	0	0	1		1	1	1	0	0	0	0	0	0	0	0	0
WP_075693282.1	1	0		0	0	0	0		0	0	0	0	0	0	0	0	0	0	0	0
WP_157846946.1	1	1		0	0	1	1		1	1	1	0	0	0	0	0	0	0	0	0
WP_145487439.1	1	1		0	0	1	1		0	1	1	0	0	0	0	0	0	0	0	0
WP_104779873.1	1	1		0	0	0	1		1	1	1	0	0	0	0	0	0	0	0	0
WP_052856102.1	1	1		0	0	1	1		0	1	1	0	0	0	0	0	0	0	0	0
WP_052269673.1	1	1		0	0	1	1		1	1	0	0	0	0	0	0	0	0	0	0
WP_168491601.1	1	1		0	0	0	0		0	0	0	0	0	0	0	0	0	0	0	0
WP_044377254.1	1	-2		0	0	1	1		1	1	1	0	0	0	0	0	0	0	0	0
WP_014173637.1	1	-2		0	0	0	0		0	1	0	0	0	0	0	0	0	0	0	0
WP_027975917.1	1	1		0	0	0	0		0	1	0	0	0	0	0	0	0	0	0	0
WP_042407705.1	1	1		0	0	1	1		1	1	0	0	0	0	0	0	0	0	0	0
WP_162681093.1	1	1		0	0	0	0		0	1	0	0	0	0	0	0	0	0	0	0
WP_096547181.1	1	1		0	0	0	0		0	1	0	0	0	0	0	0	0	0	0	0
EES41370.1	1	1		0	0	0	0		0	1	0	0	0	0	0	0	0	0	0	0
WP_107397356.1	1	1		0	0	0	0		0	1	0	0	0	0	0	0	0	0	0	0
WP_037567380.1	1	1		0	0	0	0		0	1	0	0	0	0	0	0	0	0	0	0
WP_115312470.1	1	1		0	0	0	0		0	1	0	0	0	0	0	0	0	0	0	0
WP_066383651.1	1	1		1	0	0	0		1	1	0	0	0	0	0	0	0	0	0	0
WP_030061393.1	1	1		0	0	0	0		0	1	0	0	0	0	0	0	0	0	0	0
WP_016898474.1	1	1		0	0	0	0		0	1	0	0	0	0	0	0	0	0	0	0
WP_015194417.1	1	1		1	0	0	0		1	1	0	0	0	0	0	0	0	0	0	0
WP_015193424.1	1	1		1	0	0	0		1	1	0	0	0	0	1	0	0	0	0	0
WP_167208299.1	1	1		0	1	0	0		1	0	0	0	0	0	0	0	0	0	0	0
WP_080238621.1	1	1		0	1	0	0		1	0	0	0	0	0	0	0	0	0	0	0
WP_100992673.1	1	1		0	0	0	0		0	0	0	0	0	0	0	0	0	0	0	0
WP_129387027.1	1	1		0	1	0	0		0	0	0	0	0	0	0	0	0	0	0	0
WP_128453384.1	1	1		0	1	0	0		0	0	0	0	0	0	0	0	0	0	0	0
WP_107961734.1	1	1		0	1	0	0		0	0	0	0	0	0	0	0	0	0	0	0
WP_066380047.1	1	1		0	0	0	0		0	0	0	0	0	0	0	1	0	0	0	0
WP_115377945.1	1	1		0	1	0	0		0	0	0	0	0	0	0	0	1	0	0	0
BAZ80283.1	1	1		0	0	0	0		0	0	0	0	0	0	0	1	1	1	1	1
WP_096569967.1	1	1		1	0	0	0		1	1	0	0	0	0	0	0	0	0	0	0
WP_147268433.1	1	1		0	0	0	0		0	0	0	0	0	0	0	0	0	0	0	0
WP_028062597.1	1	1		0	1	0	0		0	0	0	0	0	0	0	0	0	0	0	0
SDH91847.1	1	1		0	1	0	0		1	1	1	0	0	0	0	0	0	0	0	0
WP_133270922.1	1	1		0	1	0	0		0	0	0	0	0	0	0	0	0	0	0	0
WP_155752488.1	1	1		0	0	0	0		1	1	0	0	0	0	0	0	0	0	0	0
WP_155750412.1	1	1		0	0	0	0		0	0	0	0	0	0	1	1	0	0	0	0
WP_155746097.1	1	1		1	0	0	0		1	1	0	0	0	0	1	0	0	0	0	0
WP_132944445.1	1	1		0	1	1	0		0	0	0	0	0	0	0	0	0	0	0	0
WP_096561092.1	1	1		0	0	0	0		0	0	0	0	0	0	0	1	1	1	1	1
WP_073631441.1	1	1		0	0	0	0		0	0	0	0	0	0	0	1	1	1	1	1
WP_017749323.1	1	1		1	0	0	0		1	1	0	0	0	0	1	0	0	0	0	0
WP_017748579.1	1	1		1	0	0	0		1	1	0	0	0	0	1	0	0	0	0	0
WP_017746972.1	1	1		0	0	0	0		0	0	0	0	0	0	0	1	1	1	1	1
WP_017743137.1	1	1		0	0	1	0		1	1	0	0	0	0	0	0	0	0	0	0
WP_051898194.1	1	1		0	0	0	0		0	1	0	0	0	0	0	0	0	0	0	0
WP_020501975.1	1	1		0	0	0	0		0	1	0	0	0	0	0	0	0	0	0	0
WP_012868258.1	1	1		0	0	0	0		0	1	0	0	0	0	0	0	0	0	0	0
WP_051418997.1	1	1		0	0	0	1		1	1	1	0	0	0	0	0	0	0	0	0
WP_141720451.1	1	1		0	0	0	0		1	0	0	0	0	0	0	0	0	0	0	0
WP_155252669.1	1	1		0	0	0	1		1	0	1	1	1	0	0	0	0	0	0	0
WP_051211353.1	1	1		0	0	0	0		0	0	0	0	0	0	0	0	0	0	0	0
WP_028664681.1	1	1		0	1	0	0		0	0	0	0	0	0	0	0	0	0	0	0
WP_122933410.1	1	1		0	0	0	0		0	0	0	0	0	0	0	0	0	0	0	0
AXE21795.1	1	1		0	0	0	0		0	0	0	0	0	0	0	0	0	0	0	0
WP_028525980.1	1	1		0	0	0	0		0	0	0	0	0	0	0	0	0	0	0	0
BBL79447.1	1	1		0	0	0	1		0	0	1	0	0	0	0	0	0	0	0	0
WP_076449290.1	1	1		0	1	0	0		1	1	0	0	0	0	0	0	0	0	0	0
WP_127056592.1	1	1		0	0	0	0		0	0	0	0	0	0	0	1	1	1	1	1
WP_015116255.1	1	1		0	0	0	0		0	0	0	0	0	0	0	1	1	1	1	1
AFY52807.1	1	1		0	0	0	0		0	0	0	0	0	0	0	0	0	0	0	0
WP_012595952.1	1	1		1	0	0	0		1	1	0	0	0	0	0	0	0	0	0	0
WP_008232444.1	1	1		0	0	0	0		0	0	0	0	0	0	0	1	0	0	0	0
WP_095739934.1	1	1		0	0	0	0		1	0	1	0	0	0	0	0	0	0	0	0
WP_088344025.1	1	0		0	0	0	0		0	0	0	0	0	0	0	1	0	0	0	0
WP_072808981.1	1	1		0	0	0	1		0	1	0	0	0	0	0	0	0	0	0	0
WP_068099584.1	1	1		0	1	1	1		1	1	1	0	0	0	0	0	0	0	0	0
AYJ47579.1	1	1		0	0	1	0		0	0	0	0	0	0	0	0	0	0	0	0
WP_115965582.1	1	1		0	0	1	1		1	1	1	0	0	0	0	0	0	0	0	0
WP_071189061.1	1	1		1	0	0	0		1	1	0	0	0	0	0	0	0	0	0	0
WP_094742457.1	1	1		0	0	0	1		0	0	1	0	0	0	0	0	0	0	0	0
WP_072713661.1	1	1		0	0	0	1		0	1	0	0	0	0	0	0	0	0	0	0
WP_068150862.1	1	1		0	1	1	1		1	1	1	0	0	0	0	0	0	0	0	0
WP_168880029.1	1	1		0	1	0	0		0	1	0	0	0	0	0	0	0	0	0	0
WP_168880027.1	1	1		0	1	0	0		0	1	0	0	0	0	0	0	0	0	0	0
WP_062451377.1	1	1		0	1	0	0		1	0	0	0	0	0	0	0	0	1	0	0
WP_141683807.1	1	1		0	1	0	0		0	0	0	0	0	0	1	0	0	0	0	0
WP_164590611.1	1	1		0	1	0	0		0	0	0	0	0	0	0	0	0	0	0	0
WP_130697751.1	1	1		0	1	0	0		0	0	0	0	0	0	0	0	0	0	0	0
WP_130690339.1	1	1		0	1	0	0		0	0	0	0	0	0	0	0	0	0	0	0
WP_071187741.1	1	1		0	0	0	0		0	0	0	0	0	0	0	1	1	1	1	1
WP_018486514.1	1	1		0	1	0	0		0	0	0	0	0	0	0	0	0	0	0	0
WP_153354547.1	1	1		0	1	1	0		0	0	0	0	0	0	0	0	0	0	0	0
WP_112963677.1	1	1		0	1	0	0		1	0	0	0	0	0	0	0	0	1	0	0
WP_111838980.1	1	1		0	1	0	0		1	0	0	0	0	0	0	0	0	1	0	0
WP_104258544.1	0	0		0	0	1	1		1	0	1	0	0	1	0	0	0	0	0	0
WP_068252194.1	1	1		0	0	1	0		0	1	0	0	0	0	0	0	0	0	0	0
WP_104296401.1	1	1		0	0	0	1		0	1	0	0	0	0	0	0	0	0	0	0
WP_068210304.1	1	1		0	0	1	1		1	1	1	0	0	0	0	0	0	0	0	0
WP_068208510.1	1	1		0	0	1	0		0	1	0	0	0	0	0	0	0	0	0	0
WP_159906264.1	1	1		0	1	0	0		0	1	0	0	0	0	0	0	0	0	0	0
WP_013190653.1	1	1		0	0	0	0		0	0	0	0	0	0	0	1	1	1	1	1
WP_146082522.1	1	1		0	0	0	1		0	1	0	0	0	0	0	0	0	0	0	0
WP_104291723.1	1	1		0	0	0	1		1	1	0	0	0	0	0	0	0	0	0	0
WP_127844051.1	1	1		0	0	0	1		1	1	0	0	0	0	0	0	0	0	0	0
WP_104263878.1	1	1		0	0	1	0		0	1	0	0	0	0	0	0	0	0	0	0
WP_139283243.1	1	1		0	1	1	0		1	0	1	0	0	1	0	0	0	0	0	0
WP_101079763.1	1	1		0	1	0	0		1	1	0	0	0	0	0	0	0	0	0	0
WP_155584685.1	1	1		0	1	0	0		0	0	0	0	0	0	0	0	0	0	0	0
WP_016495430.1	0	0		0	0	0	0		0	1	0	0	0	0	0	0	0	0	0	0
WP_013190203.1	1	1		1	0	0	0		1	1	0	0	0	0	0	0	0	0	0	0
WP_054059710.1	1	1		0	1	0	0		0	0	0	0	0	0	0	0	0	0	0	0
WP_124200676.1	1	1		0	1	0	0		0	0	0	0	0	0	0	0	0	0	0	0
WP_019501955.1	1	1		0	0	0	0		0	0	0	0	0	0	0	0	0	0	0	0
WP_019501037.1	1	1		1	0	0	0		1	1	0	0	0	0	1	0	0	0	0	0
WP_019499235.1	1	1		0	0	0	0		1	1	0	0	0	0	1	0	0	0	0	0
WP_019505167.1	1	1		0	1	0	0		0	0	0	0	0	0	0	0	0	0	0	0
WP_106240815.1	1	1		1	0	0	0		0	0	0	0	0	0	1	0	0	0	0	0
WP_106237513.1	1	1		0	0	0	0		1	1	0	0	0	1	0	0	0	0	0	0
WP_101366352.1	1	1		0	1	0	0		0	1	0	0	0	0	1	0	0	0	0	0
WP_011610106.1	1	1		1	0	0	0		1	1	0	0	0	0	0	0	0	0	0	0
WP_145385118.1	1	1		0	0	0	0		1	0	1	0	0	0	0	0	0	0	0	0
OQB85247.1	1	0		0	0	0	0		0	0	0	0	0	0	0	0	0	0	0	0
WP_073591536.1	1	1		1	0	0	0		0	0	0	0	0	0	1	0	0	0	0	0
KPQ36555.1	1	1		0	0	0	0		1	1	0	0	0	0	0	0	0	0	0	0
WP_110163988.1	1	1		0	1	0	0		1	0	0	0	0	0	0	0	1	0	0	0
WP_051902929.1	1	1		0	1	0	0		1	0	0	0	0	0	0	0	0	0	0	0
WP_102116354.1	1	1		0	1	0	0		1	0	0	0	0	0	0	0	1	0	0	0
WP_022929317.1	1	1		0	0	1	1		1	1	1	0	0	0	0	0	0	0	0	0
WP_158761639.1	1	1		0	1	0	0		0	0	0	0	0	0	0	0	0	0	0	0
PNP53249.1	0	0		0	0	0	0		0	0	0	0	0	0	1	0	0	0	0	0
WP_166841243.1	1	1		0	0	0	1		1	1	0	0	0	0	0	0	0	0	0	0
WP_091465037.1	1	1		0	0	0	1		1	1	0	0	0	0	0	0	0	0	0	0
OCQ90715.1	1	1		0	0	0	0		1	1	0	0	0	0	0	0	0	0	0	0
TAG67909.1	1	1		1	0	0	0		1	1	0	0	0	0	1	0	0	0	0	0
WP_017721129.1	1	1		1	0	0	0		1	1	0	0	0	0	0	0	0	0	0	0
WP_124155194.1	1	1		1	0	0	0		1	1	0	0	0	0	0	0	0	0	0	0
WP_124142959.1	1	1		0	0	0	0		1	1	0	0	0	0	0	0	0	0	0	0
WP_087543392.1	1	1		0	0	0	0		1	0	0	0	0	1	0	1	1	1	1	1
WP_087542717.1	1	1		1	0	0	0		1	1	0	0	0	0	1	0	0	0	0	0
WP_087539234.1	1	1		1	0	0	0		1	1	0	0	0	0	0	0	0	0	0	0
WP_167727925.1	1	1		1	0	0	0		1	1	0	0	0	0	1	0	0	0	0	0
TAE59458.1	1	1		1	0	0	0		1	1	0	0	0	0	0	0	0	0	0	0
TAE58797.1	1	1		0	0	0	0		0	0	0	0	0	0	0	0	0	0	0	0
WP_096580419.1	1	1		1	0	0	0		1	1	0	0	0	0	1	0	0	0	0	0
WP_096576757.1	1	1		1	0	0	0		1	1	0	0	0	0	0	0	0	0	0	0
WP_096576751.1	1	1		1	0	0	0		1	1	0	0	0	0	0	0	0	0	0	0
WP_045870710.1	1	1		1	1	0	0		1	1	0	0	0	0	0	0	0	0	0	0
WP_045869173.1	1	1		0	0	0	0		0	0	0	0	0	0	0	1	1	1	1	1
WP_011321056.1	1	1		1	0	0	0		1	1	0	0	0	0	0	0	0	0	0	0
WP_010996620.1	1	1		0	0	0	0		0	0	1	0	0	0	0	1	0	0	0	0
WP_010996095.1	1	1		1	0	0	0		1	1	0	0	0	0	0	0	0	0	0	0
WP_167725682.1	1	1		1	0	0	0		1	1	0	0	0	0	0	0	0	0	0	0
WP_152591271.1	1	1		1	0	0	0		1	1	0	0	0	0	1	0	0	0	0	0
WP_118166682.1	1	1		0	0	0	0		0	0	0	0	0	0	0	0	0	0	0	0
WP_163927072.1	1	1		1	0	0	0		0	1	0	0	0	0	1	0	0	0	0	0
WP_086689015.1	1	1		1	0	0	0		1	1	0	0	0	0	0	0	0	0	0	0
WP_086837411.1	1	1		0	0	0	0		0	0	0	0	0	0	0	1	1	1	1	1
WP_086835908.1	1	1		0	0	0	0		1	1	0	0	0	0	0	0	0	0	0	0
AVH79607.1	1	1		1	0	0	0		0	0	0	0	0	0	1	0	0	0	0	0
AVH79628.1	1	1		1	0	0	0		1	1	0	0	0	0	0	0	0	0	0	0
WP_015140719.1	1	1		0	0	0	0		0	0	0	0	0	0	0	1	0	0	0	0
WP_015139846.1	1	1		1	0	0	0		1	1	0	0	0	0	0	0	0	0	0	0
WP_125517096.1	1	1		0	0	1	1		0	0	1	0	0	0	0	0	0	0	0	0
WP_167721203.1	1	1		1	0	0	0		0	0	0	0	0	0	1	0	0	0	0	0
WP_015113151.1	1	1		0	0	0	0		1	0	0	0	0	0	0	0	0	0	0	0
WP_015111489.1	1	1		0	0	0	0		0	0	0	0	0	0	0	1	1	1	1	1
WP_138499827.1	1	1		1	0	0	0		0	0	0	0	0	0	1	0	0	0	0	0
WP_138499068.1	1	1		1	0	0	0		1	1	0	0	0	0	0	0	0	0	0	0
WP_138498765.1	1	1		0	0	0	0		0	0	0	0	0	1	0	0	0	0	0	0
WP_138498533.1	1	1		1	0	0	0		1	1	1	0	0	0	0	0	0	0	0	0
WP_096559440.1	1	1		0	0	0	0		0	0	0	0	0	0	0	1	1	1	1	1
WP_096559014.1	1	1		1	0	0	0		1	1	0	0	0	0	0	0	0	0	0	0
WP_096681247.1	1	1		1	0	0	0		1	1	0	0	0	0	0	0	0	0	0	0
WP_096680266.1	1	1		0	0	0	0		0	0	1	0	0	0	0	1	0	0	0	0
WP_167717694.1	1	1		1	1	0	0		1	1	0	0	0	0	0	0	0	0	0	0
WP_096679519.1	1	1		1	0	0	0		1	1	0	0	0	0	0	0	0	0	0	0
WP_069073064.1	1	1		1	0	0	0		0	0	0	0	0	0	0	0	0	0	0	0
BBD63560.1	1	1		1	0	0	0		1	1	0	0	0	0	1	0	0	0	0	0
WP_103139563.1	1	1		0	0	0	0		0	0	0	0	0	0	0	0	0	0	0	0
WP_103138934.1	1	1		0	0	0	0		0	0	0	0	0	0	0	1	1	1	1	1
WP_103138325.1	1	1		1	0	0	0		1	1	0	0	0	0	0	0	0	0	0	0
WP_103136595.1	1	1		0	0	0	0		1	0	0	0	0	0	0	0	0	0	0	0
WP_162399505.1	1	1		1	0	0	0		1	1	0	0	0	0	0	0	0	0	0	0
WP_162399305.1	1	1		0	0	0	0		0	0	0	0	0	0	0	1	1	1	1	1
WP_162398402.1	1	1		1	0	0	0		1	1	0	0	0	0	0	0	0	0	0	0
WP_089126836.1	1	1		0	0	0	0		1	0	0	0	0	0	0	0	0	0	0	0
WP_114082527.1	1	1		0	0	0	0		0	0	0	0	0	0	0	0	0	0	0	0
RCJ25433.1	1	1		0	0	0	0		0	0	0	0	0	0	0	0	0	0	0	0
RCJ14929.1	1	1		0	0	0	0		1	1	0	0	0	0	0	0	0	0	0	0
WP_086769105.1	1	1		1	0	0	0		1	0	0	0	0	0	1	0	0	0	0	0
WP_104899482.1	1	1		1	0	0	0		1	1	0	0	0	0	0	0	0	0	0	0
WP_094345265.1	1	1		0	0	0	0		0	0	0	0	0	1	0	0	0	0	0	0
RCJ40334.1	1	1		1	0	0	0		1	1	1	0	0	0	0	0	0	0	0	0
RCJ34841.1	1	1		0	0	0	0		0	0	0	0	0	1	0	0	0	0	0	0
WP_012409787.1	1	1		1	0	0	0		0	0	0	0	0	0	1	0	0	0	0	0
WP_012409362.1	1	1		0	0	0	0		0	0	0	0	0	0	0	0	0	0	0	0
WP_089126833.1	1	1		0	0	0	0		1	0	0	0	0	0	0	0	0	0	0	0
WP_012409237.1	1	1		0	0	0	0		0	0	0	0	0	1	0	0	0	0	0	0
WP_062295185.1	1	1		1	0	0	0		0	0	0	0	0	0	0	0	0	0	0	0
WP_062294404.1	1	1		0	0	0	0		0	0	0	0	0	0	0	0	0	0	0	0
RCJ40850.1	1	1		1	0	0	0		1	1	0	0	0	0	1	0	0	0	0	0
RCJ31639.1	1	1		0	0	0	0		0	0	0	0	0	0	0	1	0	0	0	0
RCJ30949.1	1	1		1	0	0	0		1	1	0	0	0	0	0	0	0	0	0	0
RCJ25607.1	1	1		0	0	0	0		1	1	0	0	0	0	0	0	0	0	0	0
RCJ19623.1	1	1		1	1	0	0		1	1	0	0	0	0	1	0	0	0	0	0
WP_099071810.1	1	1		1	0	0	0		1	1	0	0	0	0	0	0	0	0	0	0
WP_099068319.1	1	1		1	0	0	0		1	1	1	0	0	0	1	0	0	0	0	0
WP_041032668.1	1	1		0	0	0	0		0	1	0	0	0	0	0	0	1	0	0	0
WP_099067492.1	1	-2		0	0	0	0		0	0	0	0	0	0	0	0	0	0	0	0
WP_096537472.1	1	1		1	0	0	0		1	1	1	0	0	0	1	0	0	0	0	0
WP_096537288.1	1	1		0	0	0	0		0	0	0	0	0	1	0	0	0	0	0	0
WP_096536886.1	1	1		1	0	0	0		1	1	0	0	0	0	0	0	0	0	0	0
WP_167407701.1	1	1		0	0	0	0		0	1	0	0	0	0	1	0	0	0	0	0
BBD66616.1	1	0		1	0	0	0		1	1	1	0	0	0	0	0	0	0	0	0
WP_109013279.1	1	1		1	0	0	0		1	1	0	0	0	0	0	0	0	0	0	0
WP_109006830.1	1	1		0	0	0	0		0	0	0	0	0	0	0	0	0	0	0	0
WP_096730381.1	1	1		1	0	0	0		1	1	0	0	0	0	0	0	0	0	0	0
WP_096728455.1	1	1		1	1	0	0		1	1	0	0	0	0	0	0	0	0	0	0
WP_050046523.1	0	0		0	0	0	0		0	0	0	0	0	0	1	0	0	0	0	0
WP_073644071.1	1	1		1	0	0	0		0	0	0	0	0	0	0	0	0	0	0	0
WP_073643028.1	1	1		0	0	0	0		0	0	1	0	0	0	0	0	0	0	1	0
WP_073642495.1	1	1		0	0	0	0		0	0	0	0	0	0	0	0	0	0	0	0
WP_073639381.1	1	1		1	0	0	0		0	0	0	0	0	0	0	0	0	0	0	0
WP_138689268.1	1	1		0	0	1	1		1	1	1	0	0	0	0	0	0	0	0	0
WP_138666048.1	1	1		0	0	1	0		1	1	1	0	0	0	0	0	0	0	0	0
WP_132631516.1	1	-2		0	0	0	0		0	1	0	1	0	1	0	0	0	0	0	0
WP_091097544.1	1	1		0	0	1	0		1	1	1	0	0	0	0	0	0	0	0	0
WP_127931424.1	1	1		0	0	1	1		1	1	1	0	0	0	0	0	0	0	0	0
WP_143043955.1	1	1		0	0	1	1		1	0	0	0	0	0	0	0	1	0	0	0
WP_038089561.1	1	1		1	0	0	0		1	1	0	0	0	0	0	0	0	0	0	0
SAP16385.1	1	1		0	0	1	1		1	0	0	0	0	0	0	0	0	0	0	0
WP_106236741.1	1	1		0	0	0	1		0	1	1	1	1	0	0	0	0	0	0	0
WP_139627778.1	1	1		0	0	1	1		0	1	1	0	0	0	0	0	0	0	0	0
WP_006197379.1	1	1		1	0	0	0		1	1	0	0	0	0	0	0	0	0	0	0
WP_006196066.1	1	1		0	0	0	0		0	0	0	0	0	1	0	1	1	1	1	1
WP_006195640.1	1	1		0	0	0	0		0	1	0	0	0	0	0	0	0	0	0	0
WP_089092704.1	1	1		0	0	0	0		0	0	0	0	0	1	0	1	1	1	1	1
WP_089091039.1	1	1		1	0	0	0		1	1	0	0	0	0	0	0	0	0	0	0
TVP63782.1	1	1		1	0	0	0		1	1	0	0	0	0	1	0	0	0	0	0
TVP62740.1	1	1		1	0	0	0		0	0	0	0	0	0	0	0	0	0	0	0
WP_038075220.1	1	1		0	0	0	0		0	0	0	0	0	0	0	1	1	1	1	1
TVP62142.1	1	1		0	0	0	0		0	0	0	0	0	1	0	1	1	1	1	1
WP_017581465.1	1	1		0	0	1	1		0	1	1	0	0	0	0	0	0	0	0	0
WP_087103312.1	1	1		0	0	0	1		1	0	1	0	0	0	0	0	0	0	0	0
WP_161634174.1	1	1		0	0	0	1		1	0	1	1	1	0	0	0	0	0	0	0
WP_017595611.1	1	1		0	0	0	1		1	0	1	1	1	0	0	0	0	0	0	0
WP_067598320.1	1	1		0	0	0	1		1	0	1	0	0	0	0	0	0	0	0	0
WP_017569537.1	1	1		0	0	1	0		0	1	0	0	0	0	0	0	0	0	0	0
WP_017617392.1	1	1		0	0	1	1		0	1	1	0	0	0	0	0	0	0	0	0
WP_017585895.1	1	1		0	0	1	1		0	1	1	0	0	0	0	0	0	0	0	0
WP_028644545.1	1	1		0	1	0	0		0	0	0	0	0	0	0	0	0	0	0	0
WP_164652829.1	1	1		0	1	0	0		0	0	0	0	0	0	0	0	0	0	0	0
WP_107777750.1	1	1		0	0	1	1		1	1	1	0	0	0	0	0	0	0	0	0
WP_122818055.1	1	1		0	0	1	1		0	1	1	0	0	0	0	0	0	0	0	0
WP_139979956.1	1	1		0	1	1	1		1	1	0	0	0	0	0	0	0	0	0	0
WP_028661087.1	1	1		0	1	0	0		1	0	0	1	0	0	0	0	0	0	0	0
WP_116571791.1	1	1		0	1	0	0		1	0	0	0	0	0	0	0	0	0	0	0
WP_157777555.1	1	1		0	1	0	0		0	0	0	0	0	0	0	0	0	0	0	0
WP_084520237.1	1	1		0	0	1	1		0	1	0	0	0	0	0	0	0	0	0	0
WP_068028504.1	1	1		0	0	1	0		0	1	1	0	0	0	0	0	0	0	0	0
WP_153206746.1	1	1		0	1	0	0		1	0	0	0	0	0	0	0	0	0	0	0
WP_102111777.1	1	1		0	1	0	0		1	1	0	0	0	0	0	0	0	0	0	0
WP_170198719.1	1	1		0	0	1	1		0	1	1	0	0	0	0	0	0	0	0	0
KXK07755.1	1	1		0	1	0	0		1	1	0	0	0	0	0	0	0	0	0	0
TKB91729.1	1	1		0	1	0	0		1	0	0	0	0	0	0	0	0	0	0	0
WP_137276882.1	0	0		0	0	0	0		0	1	0	0	0	1	0	0	0	0	0	0
WP_137451632.1	1	-2		0	0	1	1		1	1	0	0	0	0	0	0	0	0	0	0
WP_149483085.1	1	1		0	1	0	0		0	0	0	0	0	0	0	0	0	0	0	0
SLE69095.1	1	1		0	0	0	1		1	1	0	0	0	0	0	0	0	0	0	0
CNF13542.1	1	1		0	1	0	0		0	1	1	0	0	0	0	0	0	0	0	0
WP_156664522.1	1	1		0	1	0	0		0	0	0	0	0	0	0	0	0	0	0	0
WP_130491452.1	1	1		0	0	0	1		0	1	0	0	0	0	0	0	0	0	0	0
WP_071107270.1	1	1		1	0	0	0		1	1	0	0	0	0	1	0	0	0	0	0
WP_125506282.1	1	1		0	0	1	0		0	1	0	0	0	0	0	0	0	0	0	0
WP_172358022.1	1	1		0	0	0	0		0	1	0	0	0	0	0	0	0	0	0	0
WP_070396421.1	1	1		0	0	0	0		0	0	0	0	0	0	0	0	0	0	0	0
WP_070396036.1	1	1		1	0	0	0		1	1	0	0	0	0	1	0	0	0	0	0
WP_070394563.1	1	1		0	0	0	0		0	1	0	0	0	1	0	0	0	0	0	0
WP_008180360.1	1	1		0	0	0	0		0	0	0	0	0	0	0	0	0	0	0	0
WP_008178764.1	1	1		1	1	0	0		1	1	0	0	0	0	0	0	0	0	0	0
WP_075895564.1	1	1		0	0	0	0		0	0	0	0	0	0	0	0	1	0	0	0
WP_051708270.1	1	1		0	0	1	1		1	1	1	0	0	0	0	0	0	0	0	0
WP_091117926.1	1	1		0	0	0	1		1	0	1	1	1	0	0	0	0	0	0	0
TRT88208.1	1	1		1	0	0	0		1	1	0	0	0	0	0	0	0	0	0	0
WP_151696789.1	1	1		0	0	0	0		0	0	0	0	0	0	0	0	0	0	0	0
WP_093116829.1	1	1		0	0	0	1		0	0	0	0	0	0	1	0	0	0	0	0
WP_002735885.1	1	1		1	0	0	0		0	0	0	0	0	0	0	0	0	0	0	0
WP_096285992.1	1	1		0	0	0	1		1	1	0	0	0	0	0	0	0	0	0	0
WP_083744359.1	1	1		0	0	1	1		0	1	0	0	0	0	0	0	0	0	0	0
WP_116195863.1	1	1		0	1	0	0		1	0	1	0	0	0	0	0	0	0	1	0
WP_045296661.1	1	1		0	1	0	0		1	1	1	0	0	0	0	0	0	0	1	0
WP_094261964.1	1	1		0	0	0	1		0	1	0	0	0	0	0	0	0	0	0	0
WP_141936425.1	1	1		0	0	1	1		1	1	1	0	0	0	0	0	0	0	0	0
KQP70226.1	1	1		0	1	0	0		1	1	1	0	0	0	0	0	0	0	1	0
AOX46105.1	1	1		0	0	1	1		1	0	1	0	0	0	0	0	0	0	0	0
WP_054774645.1	0	0		0	1	0	0		0	0	0	0	0	0	0	0	0	0	0	0
WP_107498105.1	1	1		0	1	0	0		0	1	0	0	0	0	0	0	0	0	0	0
WP_127522827.1	1	1		0	0	0	0		0	0	1	0	0	0	0	0	0	0	0	0
WP_172349496.1	1	1		0	1	0	0		0	0	0	0	0	0	0	0	1	0	0	0
WP_106289349.1	1	1		1	0	0	0		1	1	0	0	0	0	1	0	0	0	0	0
WP_027845719.1	1	1		1	0	0	0		1	1	0	0	0	0	0	0	0	0	0	0
WP_027843178.1	1	1		1	0	0	0		1	1	0	0	0	0	0	0	0	0	0	0
WP_027840959.1	1	1		0	0	0	0		0	0	0	0	0	0	0	1	1	1	1	1
WP_044449859.1	1	1		0	0	0	0		0	0	0	0	0	0	0	0	0	0	0	0
WP_044449646.1	1	1		0	0	0	1		0	0	1	1	1	0	0	0	0	0	0	0
WP_017318973.1	1	1		1	0	0	0		0	1	0	0	0	1	1	0	0	0	0	0
WP_017315790.1	1	1		0	0	0	0		0	0	0	0	0	0	0	1	1	1	1	1
AVH79535.1	1	1		1	0	0	0		1	1	0	0	0	0	1	0	0	0	0	0
WP_017314970.1	1	1		1	0	0	0		1	1	0	0	0	0	1	0	0	0	0	0
WP_056441864.1	1	1		0	1	0	0		0	1	0	0	0	0	0	0	0	0	0	0
WP_078760724.1	1	1		0	0	1	1		1	1	0	0	0	0	0	0	0	0	0	0
WP_062383335.1	1	1		0	1	0	0		1	0	0	0	0	0	0	0	0	0	0	0
WP_110171030.1	1	1		0	1	0	0		1	0	0	0	0	0	0	0	0	0	0	0
WP_156170590.1	1	1		0	0	0	1		0	1	0	0	0	0	0	0	0	0	0	0
WP_162197196.1	1	1		0	1	0	0		0	1	0	0	0	0	0	0	0	0	0	0
WP_110278359.1	1	1		0	1	0	0		0	0	0	0	0	0	0	0	0	0	0	0
KQB97104.1	1	1		0	1	0	0		0	0	0	0	0	0	0	1	0	0	0	0
WP_099155781.1	1	1		0	1	0	0		0	1	0	0	0	0	0	0	0	0	0	0
SNT25203.1	1	1		0	0	1	1		0	1	1	0	0	0	0	0	0	0	0	0
WP_099106699.1	1	1		0	1	0	0		0	0	0	0	0	0	0	0	0	0	0	0
WP_133616643.1	1	-2		0	0	0	1		1	1	0	0	0	0	0	0	0	0	0	0
TCK41348.1	1	1		0	0	0	1		0	1	0	0	0	0	0	0	0	0	0	0
WP_163670238.1	1	1		1	0	0	0		1	1	0	0	0	0	0	0	0	0	0	0
WP_163699711.1	1	1		1	0	0	0		1	1	0	0	0	0	0	0	0	0	0	0
WP_006513161.1	1	1		1	0	0	0		1	1	0	0	0	0	0	0	0	0	0	0
BAU44627.1	1	1		0	0	0	0		0	0	0	0	0	0	0	0	0	0	0	0
WP_068385845.1	1	1		1	0	0	0		1	1	0	0	0	0	1	0	0	0	0	0
RNJ67588.1	1	1		0	0	0	0		1	1	1	0	0	1	0	0	0	0	0	0
TVQ19251.1	0	0		0	0	0	0		1	1	0	0	0	0	0	0	0	0	0	0
AWS47415.1	1	1		0	0	1	1		0	1	1	0	0	0	0	0	0	0	0	0
WP_088888836.1	1	1		0	0	0	0		1	1	0	0	0	1	0	0	0	0	0	0
WP_093601002.1	1	1		0	0	1	0		0	0	1	1	0	0	0	0	0	0	0	0
WP_168688294.1	1	1		0	0	0	1		1	1	0	0	0	0	0	0	0	0	0	0
RCR69983.1	1	1		0	0	0	0		1	0	0	0	0	0	0	0	0	0	0	0
WP_150881471.1	1	1		0	0	0	0		1	0	0	0	0	0	0	0	0	0	0	0
WP_138989358.1	1	1		0	0	0	0		1	0	0	0	0	0	0	0	0	0	0	0
WP_128544668.1	1	1		0	1	0	0		0	0	0	0	0	0	0	0	0	0	0	0
WP_105988468.1	1	1		0	0	0	0		0	1	0	0	0	0	1	0	0	0	0	0
WP_102695456.1	1	1		0	0	0	1		0	1	0	0	0	0	0	0	0	0	0	0
WP_052158149.1	1	1		0	1	0	0		0	0	0	0	0	0	0	0	0	0	0	1
WP_106680355.1	1	-2		0	0	1	0		1	1	1	0	0	0	0	0	0	0	0	0
TCM33822.1	1	1		0	1	0	0		0	0	0	0	0	0	0	0	0	0	0	0
WP_020390834.1	1	1		0	0	0	1		1	0	0	0	0	0	0	0	0	0	0	0
WP_052752730.1	1	1		0	1	0	0		1	0	1	0	0	0	0	0	0	0	0	0
WP_114901352.1	1	1		0	1	0	0		1	0	1	0	0	0	0	0	0	0	0	0
WP_108116368.1	1	1		1	1	0	0		1	0	0	0	0	0	0	0	0	0	0	0
WP_053002257.1	1	1		0	1	0	0		1	0	1	0	0	0	0	0	0	0	0	0
WP_007095313.1	1	1		0	1	0	0		1	0	1	0	0	0	0	0	0	0	0	0
WP_035905443.1	1	1		0	1	0	0		1	1	0	0	0	0	0	0	0	0	0	0
WP_051817283.1	1	-2		0	0	0	0		1	1	0	0	0	0	0	0	0	0	0	0
WP_106214468.1	1	-2		0	0	0	0		0	1	0	0	0	0	0	0	0	0	0	0
WP_051859750.1	1	-2		0	0	0	1		0	1	1	0	0	0	0	0	0	0	0	0
WP_116947187.1	1	1		0	0	0	1		0	0	0	0	0	0	0	0	0	0	0	0
WP_092614753.1	1	1		0	0	0	1		0	0	0	0	0	0	0	0	0	0	0	0
WP_069110514.1	1	1		0	0	0	1		0	0	0	0	0	0	0	0	0	0	0	0
EWT03683.1	1	1		0	1	0	0		1	1	1	0	0	0	0	0	0	0	0	0
WP_133272599.1	1	1		0	1	0	0		1	0	0	0	0	0	0	0	0	0	0	0
WP_144874993.1	1	1		0	0	0	0		1	1	0	0	0	0	0	0	0	0	0	0
WP_144873874.1	1	0		1	0	0	0		1	1	0	0	0	0	0	0	0	0	0	0
WP_144872858.1	1	1		0	0	0	0		0	0	0	0	0	0	0	0	0	0	0	0
WP_030169499.1	1	1		0	0	1	1		1	1	1	0	0	0	0	0	0	0	0	0
WP_009079852.1	1	-2		0	0	0	1		1	1	0	0	0	0	0	0	1	0	0	0
WP_107501676.1	1	-2		0	0	0	1		1	1	1	0	0	0	0	0	0	0	0	0
WP_062348671.1	1	1		0	1	0	0		0	1	1	0	0	0	0	0	0	0	0	0
WP_062346719.1	1	1		0	0	1	1		1	0	0	0	0	0	0	0	0	0	0	0
WP_161483240.1	1	1		0	1	0	0		0	1	1	0	0	0	0	0	0	0	0	0
WP_161481447.1	1	1		0	0	1	0		1	1	0	0	0	0	0	0	0	0	0	0
WP_062339008.1	1	1		0	0	1	1		0	0	0	0	0	0	0	0	0	0	0	0
WP_066371470.1	1	1		0	0	1	1		1	0	0	0	0	0	0	0	0	0	0	0
WP_137248807.1	1	1		0	1	0	0		0	1	1	0	0	0	0	0	0	0	0	0
WP_062437448.1	1	1		0	1	0	0		0	1	1	0	0	0	0	0	0	0	0	0
WP_030452416.1	1	1		0	1	0	0		0	1	1	0	0	0	0	0	0	0	0	0
WP_039742608.1	1	1		0	0	0	0		0	0	0	0	0	0	0	1	1	1	1	1
WP_143621470.1	1	1		0	1	0	0		0	1	1	0	0	0	0	0	0	0	0	0
WP_017311237.1	1	1		0	0	0	0		0	0	0	0	0	0	0	1	1	1	1	1
WP_053455886.1	1	1		1	0	0	0		0	0	0	0	0	0	1	0	0	0	0	0
WP_035614916.1	1	0		0	0	0	0		0	0	0	0	0	0	0	0	0	0	0	0
WP_156740317.1	1	0		0	1	0	0		1	0	0	0	0	0	0	0	0	0	0	0
AYG04396.1	1	1		0	0	0	0		0	0	0	0	0	0	0	0	0	0	0	0
WP_022881670.1	1	1		0	0	1	0		0	0	0	0	0	0	0	0	0	0	0	0
WP_008380405.1	1	1		0	0	1	1		1	0	1	0	0	0	0	0	0	0	0	0
WP_149853923.1	1	1		0	0	0	0		0	0	1	0	0	0	0	0	0	0	0	0
WP_141366901.1	1	1		0	0	0	0		0	1	0	0	0	0	0	0	0	0	0	0
WP_049802506.1	1	1		1	0	0	0		1	1	0	0	0	0	0	0	0	0	0	0
WP_093831028.1	1	1		0	0	1	1		1	1	0	0	0	0	0	0	0	0	0	0
WP_141310912.1	1	0		0	0	1	1		1	1	0	0	0	0	0	0	0	0	0	0
WP_013321440.1	1	1		1	0	0	0		1	1	0	0	0	0	0	0	0	0	0	0
WP_012597836.1	1	1		1	0	0	0		1	1	0	0	0	0	0	0	0	0	0	0
WP_105222244.1	1	1		1	0	0	0		1	1	0	0	0	0	1	0	0	0	0	0
WP_015189896.1	1	1		1	0	0	0		1	1	0	0	0	0	1	0	0	0	0	0
WP_026857982.1	1	0		0	0	0	0		0	1	1	0	0	0	0	0	0	0	0	0
OGU10789.1	1	0		0	0	0	0		0	0	0	0	0	0	0	0	0	0	0	0
WP_026100063.1	1	1		1	0	0	0		1	1	0	0	0	0	0	0	0	0	0	0
WP_017655478.1	1	1		0	0	0	0		0	0	0	0	0	0	0	1	1	1	1	1
WP_141234752.1	1	1		0	0	0	0		0	0	0	0	0	0	0	0	0	0	0	0
WP_166925083.1	1	1		0	1	0	0		0	0	0	0	0	0	0	0	0	0	0	0
WP_079151368.1	1	-2		0	0	0	0		0	0	0	0	0	0	0	0	0	0	0	0
WP_124019553.1	1	1		0	1	0	0		0	0	0	0	0	0	0	0	0	0	0	0
WP_136404230.1	1	1		0	1	0	0		0	0	0	0	0	0	0	0	0	0	0	0
WP_047775239.1	1	1		0	1	0	0		0	0	0	0	0	0	0	0	0	0	0	0
RZJ53728.1	1	1		0	1	0	0		0	0	0	0	0	0	0	0	0	0	0	0
WP_139998198.1	1	1		0	1	0	0		0	0	0	0	0	0	0	0	0	0	0	0
WP_135527087.1	1	1		0	1	0	0		0	0	0	0	0	0	0	0	0	0	0	0
WP_135525514.1	1	1		0	0	0	0		0	0	0	0	0	0	0	0	0	0	0	0
WP_121376494.1	1	1		0	1	0	0		0	0	0	0	0	0	0	0	0	0	0	0
WP_132036860.1	1	1		0	1	0	0		0	0	0	0	0	0	0	0	0	0	0	0
PZO26408.1	1	1		0	1	0	0		0	0	0	0	0	0	0	0	0	0	0	0
WP_065960366.1	1	1		0	0	0	0		0	0	0	0	0	0	0	0	0	0	0	0
WP_162944541.1	1	1		0	1	0	0		1	1	0	0	0	0	0	0	0	0	0	0
WP_026732589.1	1	1		0	0	0	0		0	0	0	0	0	0	0	1	1	1	1	1
WP_026723183.1	1	1		0	0	0	0		0	0	0	0	0	0	0	1	1	1	1	1
WP_016864763.1	1	1		0	0	0	0		1	1	1	0	0	0	0	0	0	0	0	0
WP_016863105.1	1	1		0	0	0	0		0	0	0	0	0	0	0	1	1	1	1	1
WP_073554738.1	0	0		0	0	0	0		0	0	0	0	0	0	0	0	0	0	0	0
PSB05315.1	0	0		0	0	0	0		1	1	0	0	0	0	0	0	0	0	0	0
PSB62113.1	0	1		0	0	0	0		0	0	0	0	0	0	0	0	0	0	0	0
WP_015334147.1	1	1		0	0	0	0		0	0	1	0	0	0	0	0	0	0	0	0
WP_106088984.1	1	-2		0	1	0	0		0	0	0	0	0	0	0	0	0	0	0	0
WP_096622718.1	1	-2		0	0	1	1		1	1	1	0	0	0	0	0	0	0	0	0
PRQ08183.1	1	1		0	1	0	0		0	1	0	0	0	0	0	0	0	0	0	0
WP_144186865.1	1	1		0	1	0	0		1	0	0	0	0	0	0	0	0	0	0	0
WP_147453557.1	1	1		0	0	0	0		1	0	0	0	0	0	0	0	0	0	0	0
CDB33845.1	1	1		0	0	0	0		1	0	1	0	0	0	0	0	0	0	0	0
WP_115494346.1	1	1		0	1	0	0		0	0	0	0	0	0	0	0	0	0	0	0
WP_138366691.1	1	1		0	0	0	0		0	0	0	0	0	1	0	0	0	0	0	0
WP_148763415.1	1	1		1	0	0	0		0	1	0	0	0	0	0	0	0	0	0	0
WP_168646604.1	1	1		0	0	0	0		0	0	0	0	0	0	0	1	1	1	1	1
WP_168645325.1	1	1		1	0	0	0		0	1	0	0	0	0	0	0	0	0	0	0
WP_168643398.1	1	1		1	0	0	0		1	1	0	0	0	0	1	0	0	0	0	0
WP_053706403.1	1	1		0	0	1	1		1	1	1	0	0	0	0	0	0	0	0	0
WP_168357543.1	1	1		1	0	0	0		1	1	0	0	0	0	0	0	0	0	0	0
WP_137908690.1	1	1		0	0	0	0		0	0	0	0	0	0	0	1	1	1	1	1
WP_137906310.1	1	1		1	0	0	0		1	1	1	0	0	0	0	0	0	0	0	0
BAZ86949.1	1	1		0	0	0	0		0	0	0	0	0	0	0	1	1	1	1	1
WP_096664869.1	1	1		1	0	0	0		0	1	0	0	0	0	0	0	0	0	0	0
ANI93503.1	1	1		0	1	1	1		0	0	1	0	0	0	0	0	0	0	0	0
WP_119060391.1	0	0		0	0	0	0		0	1	1	0	0	1	1	0	0	0	0	0
AVH79662.1	1	1		1	0	0	0		1	1	0	0	0	0	0	0	0	0	0	0
OGQ48090.1	1	1		0	0	0	0		0	1	0	0	0	0	0	0	0	0	0	0
OGQ47509.1	1	1		0	0	0	0		0	1	1	0	0	0	0	0	0	0	0	0
WP_125548193.1	1	-2		0	0	0	0		0	0	0	0	0	0	0	0	0	0	0	0
OGQ08743.1	1	0		0	0	0	0		0	0	0	0	0	0	0	0	0	0	0	0
PIR21572.1	1	0		0	0	0	0		0	0	0	0	0	0	0	0	0	0	0	0
PIR25208.1	1	0		0	0	0	0		0	0	0	0	0	0	0	0	0	0	0	0
TAE33422.1	1	1		0	0	0	0		0	0	0	0	0	0	0	0	0	0	0	0
WP_041233280.1	1	1		0	1	0	0		1	1	0	0	0	0	0	0	0	0	0	0
WP_015211014.1	1	1		0	0	0	0		0	0	0	0	0	0	0	1	1	1	1	1
WP_015210601.1	1	1		1	0	0	0		1	1	0	0	0	0	0	0	0	0	0	0
WP_015207767.1	1	1		0	0	0	0		0	0	1	0	0	0	0	0	0	0	0	0
WP_015207763.1	1	1		1	0	0	0		1	1	1	0	0	0	0	0	0	0	0	0
BAZ33272.1	1	1		1	0	0	0		1	1	1	0	0	0	0	0	0	0	0	0
WP_125821548.1	1	1		0	0	0	1		1	1	1	0	0	0	0	0	0	0	0	0
BAZ30575.1	1	1		1	0	0	0		0	0	1	0	0	1	0	0	0	0	0	0
BAZ29305.1	1	1		0	0	0	0		0	0	0	0	0	0	0	1	1	1	1	1
BAZ29283.1	1	1		1	0	0	0		1	1	0	0	0	0	0	0	0	0	0	0
OPH09962.1	1	1		0	0	0	0		0	0	0	0	0	0	0	0	0	0	0	0
WP_102939117.1	1	1		1	0	0	0		0	1	0	0	0	0	0	0	0	0	0	0
WP_079291565.1	1	1		0	0	0	0		0	1	1	0	0	0	0	1	1	1	1	1
WP_082604641.1	1	1		0	0	0	0		0	1	1	0	0	0	0	1	1	1	1	1
WP_057178590.1	1	1		0	0	0	0		1	0	0	0	0	1	0	0	0	0	0	0
WP_106218514.1	1	1		1	0	0	0		0	0	0	0	0	1	0	0	0	0	0	0
WP_083782609.1	1	1		0	0	0	0		0	0	0	0	0	0	0	0	0	0	0	0
WP_095933898.1	1	1		0	0	0	1		0	1	1	0	0	0	0	0	0	0	0	0
WP_006911692.1	1	1		0	0	0	0		1	1	0	0	0	0	0	0	0	0	0	0
PZV22798.1	1	1		0	0	0	0		0	1	0	0	0	0	0	0	0	0	0	0
WP_017320198.1	1	1		0	0	0	0		0	0	0	0	0	0	0	1	1	1	1	1
RMF68567.1	1	1		0	0	0	0		0	0	0	0	0	0	0	0	0	0	0	0
OLE73832.1	1	1		0	1	0	0		0	0	0	0	0	0	0	0	0	0	0	0
WP_104387267.1	1	1		0	0	0	0		0	0	0	0	0	0	0	0	0	0	0	0
WP_104386798.1	1	1		0	0	0	0		0	0	0	0	0	0	0	1	0	0	0	0
WP_156784092.1	1	1		0	0	0	1		0	0	1	0	0	0	0	0	0	0	0	0
WP_141754588.1	1	1		0	0	0	0		0	1	1	0	0	0	0	0	0	0	0	0
WP_155862233.1	1	1		0	0	0	1		1	1	1	0	0	0	0	0	0	0	0	0
WP_159529421.1	1	1		0	1	0	0		0	0	0	0	0	0	0	0	0	0	0	0
WP_014309202.1	1	1		0	0	0	1		0	1	0	0	0	0	0	0	0	0	0	0
WP_171809268.1	1	0		0	1	0	0		0	0	0	0	0	0	0	0	0	0	0	0
WP_044206131.1	1	1		1	0	0	0		1	1	0	0	0	0	1	0	0	0	0	0
CEJ45116.1	1	1		1	0	0	0		1	1	0	0	0	0	0	0	0	0	0	0
CEJ45286.1	1	1		0	0	0	0		0	0	0	0	0	1	0	1	1	1	1	1
WP_169246481.1	1	1		0	0	0	0		1	1	0	0	0	0	0	0	0	0	0	0
WP_169242999.1	1	1		0	0	0	0		1	1	0	0	0	0	0	0	0	0	0	0
WP_099700413.1	1	1		1	0	0	0		1	1	0	0	0	0	1	0	0	0	0	0
WP_016874828.1	1	1		0	0	0	0		0	0	0	0	0	0	0	1	1	1	1	1
WP_106371152.1	1	1		1	0	0	0		1	1	0	0	0	0	0	0	0	0	0	0
WP_159688203.1	1	-2		0	0	1	1		1	1	0	0	0	0	0	0	0	0	0	0
WP_123846649.1	0	1		0	0	0	0		0	0	0	0	0	0	0	0	0	0	0	0
WP_106304416.1	1	1		0	0	0	0		0	1	0	0	0	0	0	0	0	0	0	0
WP_106300787.1	1	1		1	0	0	0		1	1	0	0	0	0	1	0	1	0	0	0
WP_015157989.1	1	1		0	0	0	0		0	0	0	0	0	0	0	0	0	0	0	0
WP_166551441.1	1	1		0	0	0	0		0	1	0	0	0	0	0	0	0	0	0	0
WP_155387558.1	1	1		0	1	0	0		0	1	1	0	0	1	0	0	0	0	0	0
WP_165834498.1	1	1		0	1	0	0		0	0	0	0	0	0	0	0	0	0	0	0
WP_133168550.1	1	0		0	0	0	0		0	0	0	0	0	0	0	0	0	0	0	0
ABJ87315.1	1	1		0	1	0	0		0	0	0	0	0	0	0	0	0	0	0	0
WP_011688066.1	1	1		0	1	0	0		1	0	1	0	0	0	0	0	0	0	0	0
WP_052479947.1	1	1		0	0	0	1		1	1	1	0	0	0	0	0	0	0	0	0
WP_161210509.1	1	0		0	0	0	0		0	0	0	0	0	0	0	0	0	0	0	0
OGJ67697.1	1	0		0	0	0	0		0	0	0	0	0	0	0	0	0	0	0	0
KKT87137.1	1	0		0	0	0	0		0	0	0	0	0	0	0	0	0	0	0	0
WP_015127932.1	1	1		1	0	0	0		1	1	0	0	0	0	0	0	0	0	0	0
WP_015126776.1	1	1		0	0	0	0		0	0	0	0	0	1	0	1	1	1	1	1
WP_026093360.1	1	1		0	0	0	0		0	0	0	0	0	0	0	1	1	0	0	0
WP_019496925.1	1	1		1	0	0	0		1	1	0	0	0	0	0	0	0	0	0	0
WP_019495762.1	1	1		1	0	0	0		1	1	0	0	0	0	0	0	0	0	0	0
BAZ42602.1	1	1		1	0	0	0		1	1	0	0	0	0	0	0	0	0	0	0
BAZ41701.1	1	1		0	0	0	0		0	0	0	0	0	0	0	1	0	0	0	0
BAZ15600.1	1	1		0	0	0	0		0	0	0	0	0	0	0	1	1	0	0	0
WP_164312175.1	1	-2		0	0	1	1		1	1	0	0	0	0	0	0	0	0	0	0
WP_096620836.1	1	1		0	0	0	0		0	0	0	0	0	1	0	1	0	0	0	0
WP_096620064.1	1	1		1	0	0	0		1	1	0	0	0	0	0	0	0	0	0	0
WP_096605992.1	1	1		0	0	0	0		0	0	0	0	0	0	0	0	0	0	0	0
WP_096604516.1	1	1		0	0	0	0		0	0	0	0	0	0	0	1	1	1	1	1
WP_096597905.1	1	1		0	0	0	0		0	1	0	0	0	0	0	0	0	0	0	0
WP_096594214.1	1	1		0	0	0	0		0	0	0	0	0	0	0	1	1	1	1	1
WP_096592804.1	1	1		1	0	0	0		1	1	0	0	0	0	1	0	0	0	0	0
WP_096590413.1	1	1		1	0	0	0		1	1	0	0	0	0	0	0	0	0	0	0
WP_096590410.1	1	1		1	0	0	0		1	1	0	0	0	0	0	0	0	0	0	0
WP_096589596.1	1	1		1	0	0	0		0	0	0	0	0	0	1	0	0	0	0	0
WP_103834332.1	1	1		0	0	1	1		1	1	0	0	0	0	0	0	0	0	0	0
BAY08128.1	1	1		1	0	0	0		1	1	0	0	0	0	1	0	0	0	0	0
WP_073619916.1	1	1		1	0	0	0		1	1	0	0	0	0	1	0	0	0	0	0
WP_073619367.1	1	1		0	0	0	0		0	0	0	0	0	0	0	1	1	0	0	0
WP_035154121.1	1	1		0	0	0	0		0	0	0	0	0	0	0	1	1	1	1	1
WP_035150190.1	1	1		1	0	0	0		1	1	0	0	0	1	1	0	0	0	0	0
WP_088242795.1	1	1		0	0	0	0		0	0	0	0	0	0	0	0	0	0	0	0
WP_088239833.1	1	1		0	0	0	0		0	0	0	0	0	0	0	1	1	0	1	1
WP_015199999.1	1	1		0	0	0	0		0	0	0	0	0	0	0	1	1	1	1	1
WP_015198131.1	1	1		0	1	0	0		0	0	0	0	0	0	0	0	0	0	0	0
WP_015197629.1	1	1		1	0	0	0		1	1	0	0	0	0	1	0	0	0	0	0
WP_103811802.1	1	-2		0	0	1	0		0	1	0	0	0	1	0	0	0	0	0	0
WP_096659345.1	1	1		0	0	0	0		0	0	0	0	0	0	0	1	1	1	1	1
WP_095720237.1	1	1		0	0	0	0		0	0	0	0	0	0	0	1	1	1	1	1
TWH40986.1	1	1		0	0	0	0		0	0	0	0	0	0	0	1	1	0	0	0
WP_127086205.1	1	1		1	0	0	0		1	0	0	0	0	0	0	0	0	0	0	0
WP_127078868.1	1	1		1	0	0	0		1	1	0	0	0	0	0	0	0	0	0	0
WP_096644312.1	1	1		0	0	0	0		0	0	1	0	0	0	0	1	0	0	0	0
WP_060340610.1	1	1		0	1	0	0		0	0	0	0	0	0	0	0	0	0	0	0
WP_080315859.1	1	1		0	1	0	0		0	0	0	0	0	0	0	0	0	0	0	0
WP_169219905.1	1	1		0	0	0	0		0	0	0	0	0	0	0	1	0	0	0	0
WP_169219633.1	1	1		1	0	0	0		1	1	0	0	0	0	1	0	0	0	0	0
WP_097866484.1	1	1		0	0	0	1		1	1	1	0	0	0	0	0	0	0	0	0
WP_169154220.1	1	1		0	0	0	0		0	0	0	0	0	0	0	1	0	0	0	0
WP_171977306.1	1	1		1	0	0	0		1	1	0	0	0	1	1	0	0	0	0	0
WP_169266714.1	1	1		0	0	0	0		0	0	0	0	0	0	0	1	1	1	1	0
WP_169264746.1	1	1		0	0	0	0		0	0	0	0	0	0	0	0	0	0	0	0
WP_169264744.1	1	1		0	0	0	0		0	0	0	0	0	0	0	0	0	0	0	0
WP_145658521.1	1	1		0	1	0	0		1	1	0	0	0	0	0	0	0	0	0	0
WP_158228781.1	1	1		0	1	0	0		1	0	0	0	0	0	0	0	0	0	0	0
WP_044542087.1	1	1		0	1	0	0		0	0	1	0	0	0	0	0	0	0	0	0
WP_038953713.1	1	1		0	1	0	0		0	0	0	0	0	0	0	0	0	0	0	0
WP_140979926.1	1	1		0	0	0	0		0	0	0	0	0	0	0	0	0	0	0	0
WP_164394909.1	1	-2		0	0	1	1		0	1	1	0	0	0	0	0	0	0	0	0
WP_015155263.1	1	1		1	0	0	0		1	1	0	0	0	0	0	0	0	0	0	0
WP_135159209.1	1	0		0	0	0	0		0	1	1	0	0	0	0	0	0	0	0	0
WP_135132546.1	1	0		0	0	0	0		0	1	1	0	0	0	0	0	0	0	0	0
WP_135099815.1	1	1		0	0	0	1		0	0	0	0	0	0	0	0	0	0	0	0
VUX35716.1	1	1		0	0	0	0		0	1	0	0	0	0	1	0	0	0	0	0
WP_096634282.1	1	1		0	1	0	0		0	0	1	0	0	0	0	0	0	0	0	0
GBD46234.1	1	1		0	0	0	0		0	0	0	0	0	0	0	0	0	0	0	0
RPH53808.1	1	0		0	0	0	0		0	0	0	0	0	0	0	0	0	0	0	0
WP_103031749.1	1	1		0	0	0	0		0	0	0	0	0	0	0	0	0	0	0	0
CDE08727.1	1	0		0	0	0	0		0	1	0	0	0	0	0	0	0	0	0	0
WP_164390060.1	1	1		0	0	1	1		0	0	0	0	0	0	0	0	0	0	0	0
WP_098587537.1	1	1		0	1	0	0		0	1	0	0	0	0	0	0	0	0	0	0
WP_088612422.1	1	1		0	0	0	0		0	1	0	0	0	0	0	0	0	0	0	0
WP_088679810.1	1	1		0	0	0	0		0	1	0	0	0	0	0	0	0	0	0	0
WP_159694009.1	1	1		0	1	0	0		0	0	0	0	0	0	1	0	0	0	0	0
WP_006622760.1	1	1		0	0	0	0		0	0	0	0	0	0	0	0	0	0	0	0
WP_006619051.1	1	1		1	0	0	0		1	1	0	0	0	0	0	0	0	0	0	0
WP_124091759.1	1	1		0	1	0	0		0	1	0	0	0	0	0	0	0	0	0	0
WP_142936832.1	1	1		0	0	0	1		1	1	0	0	0	0	0	0	0	0	0	0
WP_131089594.1	1	1		0	0	0	1		1	1	0	0	0	0	0	0	0	0	0	0
AFR27446.1	1	1		0	0	0	1		1	1	0	0	0	0	0	0	0	0	0	0
WP_031017311.1	1	1		0	0	1	1		1	1	1	0	0	0	0	0	0	0	0	0
WP_058255977.1	1	1		0	0	0	0		0	1	0	0	0	0	0	0	0	0	0	0
WP_017198207.1	1	1		0	0	1	1		1	1	1	0	0	0	0	0	0	0	0	0
WP_062071413.1	1	1		0	0	0	1		1	1	0	0	0	0	0	0	0	0	0	0
WP_061955677.1	1	1		0	0	0	1		1	1	0	0	0	0	0	0	0	0	0	0
WP_109741224.1	1	1		0	0	0	0		0	0	0	0	0	0	0	0	0	0	0	0
REG36469.1	1	1		0	1	0	0		0	0	0	1	1	0	0	0	0	0	0	0
PZR09347.1	1	1		0	0	0	0		0	0	0	0	0	0	0	0	0	0	0	0
WP_124970176.1	1	1		0	0	0	0		0	0	0	0	0	0	0	0	0	0	0	0
WP_166282790.1	1	1		1	0	0	0		1	1	0	0	0	0	0	0	0	0	0	0
WP_166282462.1	1	1		1	0	0	0		1	1	0	0	0	0	1	0	0	0	0	0
WP_030193573.1	1	1		0	0	0	1		1	0	1	1	1	0	0	0	0	0	0	0
WP_009343975.1	1	1		0	0	0	0		1	0	0	0	0	0	0	0	0	0	0	0
WP_168465654.1	1	1		1	0	0	0		0	1	0	0	0	0	0	0	0	0	0	0
OBQ18150.1	1	1		1	0	0	0		0	0	0	0	0	0	0	0	0	0	0	0
WP_027403439.1	1	1		0	0	0	0		0	0	0	0	0	0	0	0	0	0	0	0
WP_027402982.1	1	1		1	0	0	0		0	1	0	0	0	0	0	0	0	0	0	0
WP_096583741.1	1	1		0	0	0	0		0	0	0	0	0	0	0	1	1	1	1	1
WP_096579222.1	1	0		1	0	0	0		0	0	1	0	0	0	0	0	0	0	0	0
WP_096575011.1	1	1		0	0	0	0		0	0	0	0	0	0	0	0	0	0	0	0
OBQ23191.1	1	1		0	0	0	0		0	0	0	0	0	0	0	1	0	0	0	0
OBQ18754.1	1	1		1	0	0	0		0	0	0	0	0	0	0	0	0	0	0	0
WP_051715083.1	1	1		0	0	0	1		0	1	1	0	0	0	0	0	0	0	0	0
WP_168496018.1	1	1		1	0	0	0		1	1	0	0	0	0	0	0	0	0	0	0
WP_168503494.1	1	1		0	0	0	0		0	1	0	0	0	0	0	0	0	0	0	0
WP_168501874.1	1	1		1	0	0	0		1	1	0	0	0	0	0	0	0	0	0	0
WP_016950446.1	1	1		1	0	0	0		1	1	0	0	0	0	0	0	0	0	0	0
WP_016950293.1	1	1		0	0	0	0		0	0	1	0	0	0	0	1	1	1	1	1
OBQ35006.1	1	1		0	0	0	0		0	0	0	0	0	0	0	1	1	1	0	0
OBQ38523.1	1	1		0	0	0	0		0	1	0	0	0	0	0	1	0	0	0	0
OBQ36138.1	1	1		0	0	0	0		0	0	1	0	0	0	0	0	0	0	0	0
OBQ01900.1	1	1		1	0	0	0		1	1	0	0	0	0	0	0	0	0	0	0
WP_015078657.1	1	1		1	0	0	0		0	1	0	0	0	0	0	0	0	0	0	0
WP_051707308.1	1	-2		0	0	0	0		0	1	0	0	0	0	0	0	0	0	0	0
WP_051851944.1	1	1		0	0	1	1		0	1	1	0	0	0	0	0	0	0	0	0
WP_015216396.1	1	1		0	0	0	0		0	0	0	0	0	0	0	1	1	1	1	1
WP_015216084.1	1	1		1	0	0	0		0	0	0	0	0	0	1	0	0	0	0	0
WP_015212417.1	1	1		1	0	0	0		1	1	0	0	0	0	0	0	0	0	0	0
WP_125690181.1	1	1		0	0	0	0		0	1	0	0	0	0	0	0	0	0	0	0
WP_125792341.1	1	1		0	0	1	0		0	0	1	0	0	1	0	0	0	0	0	0
WP_130475988.1	1	1		0	0	1	1		1	1	1	0	0	0	0	0	0	0	0	0
SFK92261.1	1	1		0	0	1	0		0	0	1	0	0	0	0	0	0	0	0	0
WP_123798532.1	1	1		0	0	0	0		0	1	0	0	0	0	0	0	1	0	0	0
WP_020634200.1	1	1		0	0	0	1		1	0	1	1	1	0	0	0	0	0	0	0
PJN96214.1	1	0		0	1	0	0		0	0	0	0	0	0	0	0	0	0	0	0
WP_051700182.1	1	1		0	0	1	0		0	1	1	0	0	0	0	0	0	0	0	0
KXJ59479.1	0	0		0	0	0	0		0	0	0	0	0	0	0	0	0	0	0	0
WP_054165956.1	1	1		0	1	0	0		1	1	0	0	0	0	0	1	0	0	0	0
WP_086829041.1	1	1		0	0	1	0		0	0	1	0	0	0	0	0	0	0	0	0
WP_086820178.1	1	1		0	0	0	0		0	0	0	0	0	0	0	0	0	0	0	0
WP_086820173.1	1	1		0	0	0	0		0	0	0	0	0	0	0	0	0	0	0	0
OUC15299.1	1	1		0	0	0	0		1	1	0	0	0	1	0	0	0	0	0	0
WP_055189764.1	1	1		0	1	0	0		0	0	0	0	0	0	0	0	0	0	0	0
WP_042619690.1	1	1		0	1	0	0		1	0	0	0	0	0	0	0	0	1	0	0
WP_067652746.1	1	1		0	1	0	0		1	0	0	0	0	0	0	0	0	1	0	0
WP_111348237.1	1	1		0	1	0	0		0	1	0	0	0	0	0	0	1	0	0	0
WP_052680420.1	1	1		0	0	0	0		0	1	1	0	0	0	0	0	0	0	0	0
WP_092602219.1	1	1		0	0	1	1		0	1	1	0	0	0	0	0	0	0	0	0
WP_106115031.1	1	-2		0	0	1	1		1	1	1	0	0	0	0	0	0	0	0	0
WP_109595189.1	1	1		0	0	0	0		0	1	1	0	0	1	0	0	0	0	0	0
WP_093619522.1	1	1		0	0	0	0		0	1	1	0	0	1	0	0	0	0	0	0
WP_106331017.1	1	1		0	1	0	1		1	1	1	0	0	0	0	0	0	0	0	0
WP_075135956.1	1	-2		0	0	0	0		0	0	0	0	0	0	0	0	1	0	0	0
WP_131969051.1	1	1		0	1	0	0		0	1	1	0	0	0	0	0	0	0	0	0
WP_165975342.1	1	1		0	1	0	0		0	1	0	0	0	0	0	0	0	0	0	0
WP_131980220.1	1	1		0	0	0	1		1	0	1	1	1	0	0	0	0	0	0	0
WP_054237388.1	1	-2		0	0	1	1		1	1	0	0	0	0	0	0	0	0	0	0
WP_051837683.1	1	1		0	0	1	0		0	1	1	0	0	0	0	0	0	0	0	0
PZN45587.1	1	1		0	1	0	0		0	1	1	0	0	0	0	0	0	0	0	0
PZN41733.1	1	1		0	0	0	0		0	1	1	0	0	0	0	0	0	0	0	0
WP_155350892.1	1	0		0	0	0	0		0	1	0	0	0	0	0	0	0	0	0	0
WP_155349848.1	1	1		0	0	1	1		1	1	0	0	0	0	0	0	0	0	0	0
WP_155345745.1	1	1		0	0	0	0		0	0	0	0	0	0	0	0	0	0	0	0
WP_155358788.1	1	1		0	0	1	1		1	0	0	0	0	0	0	0	0	0	0	0
WP_170317058.1	1	1		0	1	0	0		1	1	0	0	0	0	0	0	0	0	0	0
OLD28656.1	1	-2		0	1	0	0		0	0	0	0	0	0	0	0	0	0	0	0
PYS80743.1	1	1		0	1	0	0		0	0	0	0	0	0	0	0	0	0	0	0
WP_089505437.1	1	-2		0	0	0	0		0	0	0	0	0	0	0	0	0	0	0	0
PYQ56174.1	1	1		0	0	0	0		0	1	0	0	0	0	0	0	0	0	0	0
PYQ28085.1	1	1		0	1	0	0		1	0	0	0	0	0	0	0	0	0	0	0
PYQ26416.1	1	1		0	1	0	0		0	1	0	0	0	0	0	0	0	0	0	0
AVH79456.1	1	1		1	0	0	0		1	1	0	0	0	0	1	0	0	0	0	0
WP_029637656.1	1	1		0	0	0	0		0	0	0	0	0	0	0	0	0	0	0	0
WP_029630331.1	1	1		1	0	0	0		0	1	0	0	0	0	1	0	0	0	0	0
WP_039653089.1	1	1		0	0	0	1		1	0	1	1	1	0	0	0	0	0	0	0
WP_126393842.1	1	1		0	0	1	1		1	1	0	0	0	0	0	0	0	0	0	0
WP_058047489.1	1	-2		0	0	1	1		1	1	1	0	0	0	0	0	0	0	0	0
WP_018547819.1	1	1		0	0	1	1		0	1	1	0	0	0	0	0	0	0	0	0
WP_129307706.1	1	1		0	0	0	1		1	0	1	1	1	0	0	0	0	0	0	0
WP_018550639.1	1	-2		0	0	0	0		0	1	0	0	0	0	0	0	0	0	0	0
WP_129307298.1	1	1		0	0	1	1		1	1	0	0	0	0	0	0	0	0	0	0
WP_159770677.1	1	1		0	0	1	1		1	1	0	0	0	0	0	0	0	0	0	0
WP_121750537.1	1	1		0	0	0	1		1	1	1	0	0	0	0	0	0	0	0	0
WP_106743417.1	1	1		0	1	0	0		0	1	0	0	0	0	0	0	0	0	0	0
WP_106358260.1	1	1		0	1	0	0		0	0	0	0	0	0	0	0	0	0	0	0
WP_129202808.1	1	1		0	0	0	0		0	1	0	0	0	0	0	0	0	0	0	0
WP_006507829.1	1	1		1	0	0	0		1	1	0	0	0	0	0	0	0	0	0	0
WP_131076036.1	1	1		0	0	0	1		0	1	0	0	0	0	0	0	0	0	0	0
WP_084890433.1	1	1		0	0	1	1		1	1	1	0	0	0	0	0	0	0	0	0
WP_087592205.1	1	1		1	0	0	0		1	1	0	0	0	0	0	0	0	0	0	0
WP_162060722.1	1	1		0	1	0	0		0	0	1	0	0	0	0	0	0	0	0	0
WP_110256027.1	1	1		0	1	0	0		0	0	1	0	0	0	0	0	0	0	0	0
GFH39519.1	1	1		0	0	0	1		1	1	1	0	0	0	0	0	0	0	0	0
WP_087811088.1	1	-2		0	0	1	0		0	0	0	0	0	1	0	0	0	0	0	0
WP_158686821.1	1	-2		0	0	1	1		1	1	0	0	0	0	0	0	0	0	0	0
WP_051436687.1	1	-2		0	0	0	0		0	0	0	0	0	0	0	0	0	0	0	0
WP_078509218.1	1	1		0	0	0	0		0	0	0	0	0	0	0	0	0	0	0	0
WP_051368293.1	1	1		0	0	0	0		0	1	1	0	0	0	0	0	0	0	0	0
WP_051642643.1	1	1		0	0	0	0		0	0	1	0	0	0	0	0	0	0	0	0
WP_145982885.1	1	1		0	1	0	0		0	1	1	0	0	0	0	0	0	0	0	0
WP_047015652.1	1	1		0	0	0	0		0	0	1	0	0	0	0	0	0	0	0	0
WP_051438280.1	1	-2		0	0	0	0		0	0	0	0	0	0	0	0	0	0	0	0
WP_018962004.1	1	1		0	0	0	1		1	0	1	1	1	0	0	0	0	0	0	0
WP_018960901.1	1	1		0	0	1	0		1	1	1	0	0	0	0	0	0	0	0	0
WP_053560627.1	1	1		0	0	1	1		0	1	1	0	0	0	0	0	0	0	0	0
WP_093908736.1	1	1		0	0	1	1		1	1	1	0	0	0	0	0	0	0	0	0
WP_073726342.1	1	1		0	0	1	1		0	1	1	0	0	0	0	0	0	0	0	0
WP_079191916.1	1	1		0	0	1	1		1	1	1	0	0	0	0	0	0	0	0	0
WP_079181075.1	1	1		0	0	1	0		0	1	1	0	0	0	0	0	0	0	0	0
TDT36016.1	1	1		0	0	0	0		0	1	1	1	0	0	0	0	0	0	0	0
WP_169090812.1	1	1		0	1	0	0		1	0	0	0	0	0	0	0	1	0	0	0
